# Differential endopeptidase requirements during adaptation to changing growth conditions in *Vibrio cholerae*

**DOI:** 10.1101/2025.01.28.635349

**Authors:** Kelly Rosch, Samantha Lei, Jennifer Zheng, Tobias Dörr

## Abstract

The bacterial cell wall is a covalently linked meshwork of peptidoglycan (PG) that establishes cell shape and prevents osmotic lysis. This structure must be flexible enough to accommodate transenvelope protein complexes, but strong enough to withstand high intracellular pressure. In order to elongate and divide, cells must remodel the cell wall through the concerted action of PG synthesis and degradation. Endopeptidases, a class of PG degrading enzymes, facilitate cell growth by hydrolyzing PG crosslinks. *Vibrio cholerae* encodes several functionally redundant endopeptidases, two of which are nearly identical: ShyA and ShyC. To investigate differential roles of these enzymes, we assessed growth and morphology of ShyA and ShyC mutants. We found that ShyA, but not ShyC, is required for normal adaptation to low osmolarity medium. Cells lacking ShyA exhibited longer lag phase and aberrant morphology during adaptation, and reduced survival in the presence of a beta-lactam antibiotic. Lastly, our experiments revealed that cells lacking ShyA’s LysM domain exhibited more severe defects than cells lacking ShyA altogether, implicating the LysM domain in proper regulation of ShyA activity.
