## Supplemental Table 1 for "Differential endopeptidase requirements during adaptation to changing growth conditions in *Vibrio cholerae*"

### Sheet: Sheet1
	Name	Sequence
TDP213	shyAfwpCVD	ATATGTGATGGGTTAAAAAGGATCGATCCTTTGGGTAGCATTTTTTGACGAAAGCT
TDP214	shyArev	CGTACCAGGAATTTTACGCTCTTCAAATTCATAATCCGGATGGCCCACTTTGA
TDP215	shyAfw	GAATTTGAAGAGCGTAAAATTCCTGGTACG
TDP216	shyArevpCVD	AGAGCTCGATATCGCATGCGGTACCTCTAGGTCATGTAAGTGTTACCGTGCTGAATC
KR17	lift shyA into pFIS F	tttgggctagcgaattcgagctcggtacccAGGAGGctgactgagtgatatctaaatctattattttgcgattttctgagctttcaatg
KR18	lift shyA into pFIS R	atgcctgcaggtcgactctagaggatccccttattgcgctgctagcatgctttcttg
KR65	pFIS-shyA seq F	caaagccatgacaaaaacgcgtaac
KR66	pFIS-shyA seq R	GAACATGCTCCATTATGCAAGG
	underlined sequences = overhangs for ITA
	ITA into Sma1-digested pCVD442
