## Supplemental Table 2 for "Differential endopeptidase requirements during adaptation to changing growth conditions in *Vibrio cholerae*"

### Sheet: Sheet1
Name	Description	Citation
KR56	N16961	[1]
KR210	N16961 ΔshyA	[2]
KR398	N16961 ΔshyC	[2]
KR318	N16961 ΔlysM	this study
KR320	N16961 ΔlysM ΔshyC	this study
KR233	N16961 ΔshyA pFIS	this study
KR219	N16961 ΔshyA pFIS-shyA	this study
KR508	N16961 ΔshyA pTD101	[2]
KR510	N16961 ΔshyA pTD101-shyA	[2]
KR512	N16961 ΔshyA pTD101-shyC	this study
KR171	DH5a pFIS-shyA	this study
KR173	SM10 pFIS-shyA	this study
KR231	DH5a pFIS	this study
KR232	SM10 pFIS	this study
[1] Heidelberg, J. F. et al. DNA sequence of both chromosomes of the cholera pathogen Vibrio cholerae. Nature 406, 477–483 (2000).
[2] Dörr T, et al. Substrate specificity of an elongation-specific peptidoglycan endopeptidase and its implications for cell wall architecture and growth of Vibrio cholerae. Mol Microbiol 89:949–962. doi: 10.1111/mmi.12323 (2013)
